# DNA Damage Response Proteins Are Involved in the Formation of Defective HIV-1 Proviruses

**DOI:** 10.64898/2026.03.31.715508

**Authors:** K. Michalek, S. Bhattacharjee, A. Movasati, V. Clerc, J. Andres, A. Hotz, D. Rodrigues, K.J. Metzner

## Abstract

Latent HIV-1 proviruses remain the major barrier to curing HIV infection. Although many of these proviruses are defective, with large internal deletions and hypermutations, the mechanisms underlying their formation are still poorly understood. In this study, we applied CRISPR/Cas9 knockout screens to identify DNA damage response (DDR) proteins that contribute to the formation of defective HIV-1 proviruses carrying large internal deletions. Using an HIV-1-based dual-fluorophore vector as a model, we distinguished cells harbouring intact proviruses from those carrying large internal deletions by flow cytometry and cell sorting. We then validated top candidates using CRISPR-mediated gene activation and small interfering RNA-mediated knockdown.

Across these approaches, the helicase-like transcription factor HLTF emerged as a consistent modulator of large internal deletions: increased HLTF expression raised the proportion of cells carrying defective proviruses, whereas reduced HLTF expression had the opposite effect. Additional repair factors, including RAD1, RAD18, TREX2, and ZRANB3, also influenced the balance between intact and defective proviruses, suggesting that multiple DNA repair pathways cooperate in this process. Our data indicate that several DNA damage response proteins, including HLTF, are involved in the generation of defective proviruses and may constitute a previously undescribed host defence mechanism against HIV-1.
