## Supplementary table 5 for "DNA Damage Response Proteins Are Involved in the Formation of Defective HIV-1 Proviruses"

### Sheet: Tabelle1
Gene	Guide RNA sequence without overhang or complementary sequence	Final Forward sequence used	Final Reverse sequence used
HLTF	5' CCGCTGCCATTCAAAGACGG 3'	5' CACC G CCG CTG CCA TTC AAA GAC GG 3'	5' AAAC CCG TCT TTG AAT GGC AGC GG C 3'
	5' GCTGCCATTCAAAGACGGCG 3'	5' CACC GCT GCC ATT CAA AGA CGG CG 3'	5' AAAC CGC CGT CTT TGA ATG GCA GC 3'
	5' TGCCATTCAAAGACGGCGGG 3'	5' CACC G TGC CAT TCA AAG ACG GCG GG 3'	5' AAAC CCC GCC GTC TTT GAA TGG CA C3'
RAD1	5' CCGCCTCCTTCCGGTCTCGG 3'	5' CACC G CCG CCT CCT TCC GGT CTC GG 3'	5' AAAC CCG AGA CCG GAA GGA GGC GG C 3'
	5' GCGCCACCGAGACCGGAAGG 3'	5' CACC GCG CCA CCG AGA CCG GAA GG 3'	5' AAAC CCT TCC GGT CTC GGT GGC GC 3'
	5' GCTCTAAGCGCTCAGCTCCG 3'	5' CACC GCT CTA AGC GCT CAG CTC CG 3'	5' AAAC CGG AGC TGA GCG CTT AGA GC 3'
TTN	5' CTAAGACAGCCAATCACCCA 3'	5' CACC G CTA AGA CAG CCA ATC ACC CA 3'	5' AAAC TGG GTG ATT GGC TGT CTT AG C 3'
	5' GCACTGTCAATCAGAAGAAC 3'	5' CACC GCA CTG TCA ATC AGA AGA AC 3'	5' AAAC GTT CTT CTG ATT GAC AGT GC 3'
	5' CTGTCTTAGGAAAGCATGAT 3'	5' CACC G CTG TCT TAG GAA AGC ATG AT 3'	5' AAAC ATC ATG CTT TCC TAA GAC AG C 3'
TREX2	5' GTCTACCGTGCACCTAACAG 3'	5' CACC GTC TAC CGT GCA CCT AAC AG 3'	5' AAAC CTG TTA GGT GCA CGG TAG AC 3'
	5' AAAGCAGATAGCATCTCCCG 3'	5' CACC G AAA GCA GAT AGC ATC TCC CG 3'	5' AAAC CGG GAG ATG CTA TCT GCT TT C 3'
	5' CACCACAGATAAGCAACGTT 3'	5' CACC G CAC CAC AGA TAA GCA ACG TT 3'	5' AAAC AAC GTT GCT TAT CTG TGG TG C 3'
BARD1	5' CTCCCAAAATAGGGACTCGC 3'	5' CACC G CTC CCA AAA TAG GGA CTC GC 3'	5' AAAC GCG AGT CCC TAT TTT GGG AG C 3'
	5' TCCCAAAATAGGGACTCGCA 3'	5' CACC G TCC CAA AAT AGG GAC TCG CA 3'	5' AAAC TGC GAG TCC CTA TTT TGG GA C 3'
	5' GGTCCCGCCCACTCGGCCAG 3'	5' CACC GGT CCC GCC CAC TCG GCC AG 3'	5' AAAC CTG GCC GAG TGG GCG GGA CC 3'
TIPIN	5' CGTTTGGCGCCAAATCCGTG 3'	5' CACC G CGT TTG GCG CCA AAT CCG TG 3'	5' AAAC CAC GGA TTT GGC GCC AAA CG C 3'
	5' AATCCGTGCGGGGGGCTGGG 3'	5' CACC G AAT CCG TGC GGG GGG CTG GG 3'	5' AAAC CCC AGC CCC CCG CAC GGA TT C 3'
	5' CGTGCTGGGCGGAACCTGAG 3'	5' CACC G CGT GCT GGG CGG AAC CTG AG 3'	5' AAAC CTC AGG TTC CGC CCA GCA CG C 3'
RAD51D	5' TCGGGAACCTGTGCAGGCGG 3'	5' CACC G TCG GGA ACC TGT GCA GGC GG 3'	5' AAAC CCG CCT GCA CAG GTT CCC GA C 3'
	5' GACTCGGGAACCTGTGCAGG 3'	5' CACC GAC TCG GGA ACC TGT GCA GG 3'	5' AAAC CCT GCA CAG GTT CCC GAG TC 3'
	5' TAGAGGCCGAATGTGGCCGC 3'	5' CACC G TAG AGG CCG AAT GTG GCC GC 3'	5' AAAC GCG GCC ACA TTC GGC CTC TA C 3'
RAD18	5' GCGCAGTACAAGCCCTTAAG 3'	5' CACC GCG CAG TAC AAG CCC TTA AG 3'	5' AAAC CTT AAG GGC TTG TAC TGC GC 3'
	5' CGGAAGTTGTAGTAGTATGT 3'	5' CACC G CGG AAG TTG TAG TAG TAT GT 3'	5' AAAC ACA TAC TAC TAC AAC TTC CG C 3'
	5' GCTGACGTAATGCGGTAGCG 3'	5' CACC GCT GAC GTA ATG CGG TAG CG 3'	5' AAAC CGC TAC CGC ATT ACG TCA GC 3'
XRCC6	5' TGATGGGTTGGCTTTCGTCA 3'	5' CACC G TGA TGG GTT GGC TTT CGT CA 3'	5' AAAC TGA CGA AAG CCA ACC CAT CA C 3'
	5' TACCGGCAACGACTACTGTG 3'	5' CACC G TAC CGG CAA CGA CTA CTG TG 3'	5' AAAC CAC AGT AGT CGT TGC CGG TA C 3'
	5' TGTGCTTACAGTCCTGACGT 3'	5' CACC G TGT GCT TAC AGT CCT GAC GT 3'	5' AAAC ACG TCA GGA CTG TAA GCA CA C 3'
LEDGF/PSIP1	5' GTTACATGAAAGCGAACTTG 3'	5' CACC GTT ACA TGA AAG CGA ACT TG 3'	5' AAAC CAA GTT CGC TTT CAT GTA AC 3'
	5' GAAAGCGAACTTGGGGACGT 3'	5' CACC GAA AGC GAA CTT GGG GAC GT 3'	5' AAAC ACG TCC CCA AGT TCG CTT TC 3'
	5' CAGCACCCGGCGAAGCTGTG 3'	5' CACC G CAG CAC CCG GCG AAG CTG TG 3'	5' AAAC CAC AGC TTC GCC GGG TGC TG C 3'
ZRANB3'	5' GGTTGGAGGAAGATTTGGCA 3'	5' CACC GGT TGG AGG AAG ATT TGG CA 3'	5' AAAC TGC CAA ATC TTC CTC CAA CC 3'
	5' CCACCCCTTTACCTCCTCCC 3'	5' CACC G CCA CCC CTT TAC CTC CTC CC 3'	5' AAAC GGG AGG AGG TAA AGG GGT GG C 3'
	5' TCAAGGGCGGTTACTTACCA 3'	5' CACC G TCA AGG GCG GTT ACT TAC CA 3'	5' AAAC TGG TAA GTA ACC GCC CTT GA C 3'
Non targeting control	5' GCCGTGGTATCAAGTCGGTA 3'	5' CACC GCC GTG GTA TCA AGT CGG TA 3'	5' AAAC TAC CGA CTT GAT ACC ACG GC 3'
