## Supplementary table 4 for "DNA Damage Response Proteins Are Involved in the Formation of Defective HIV-1 Proviruses"

### Sheet: CRISPR activation analysis
gene	p_value	log_odds_ratio	odds_ratio	Statistic	p_adj_fdr
BARD1	0.791073	0.0204751	1.02069	0.264918	0.87897
LEDGF	0.0305831	0.178294	1.19518	2.16246	0.0764576
RAD1	0.122364	0.0960549	1.10082	1.54493	0.174806
RAD18	0.0174822	0.154559	1.16714	2.37641	0.058274
RAD51D	0.237031	0.0744599	1.0773	1.18244	0.296289
TIPIN	0.992805	0.000744834	1.00075	0.00901716	0.992805
TREX2	0.0127923	0.159434	1.17285	2.4895	0.058274
XRCC6	0.0785625	0.147981	1.15949	1.75909	0.130937
ZRANB	0.0568799	0.119711	1.12717	1.90423	0.11376
HLTF	0.00386209	0.224632	1.25186	2.88921	0.0386209

### Sheet: siRNA analysis
gene	p_value	log_odds_ratio	odds_ratio	statistic	p_adj_fdr
HLTF	1.69807e-27	-0.569864	0.565602	-10.8647	1.52827e-26
LEDGF	0.702656	0.0185663	1.01874	0.381738	0.702656
RAD1	0.0201781	-0.2126	0.80848	-2.32302	0.0605343
RAD18	0.204517	0.0607542	1.06264	1.26879	0.306775
ZRANB3	0.0342138	0.106176	1.11202	2.11754	0.076981

### Sheet: siRNA analysis gene combination
gene	p_value	log_odds_ratio	odds_ratio	statistic	p_adj_fdr
LEDGF+HLTF	0.647473	0.0265647	1.02692	0.457276	0.702656
RAD1+HLTF	0.00647868	-0.244016	0.783475	-2.72252	0.029154
RAD18+HLTF	0.336619	0.0546426	1.05616	0.960866	0.432796
ZRANB3+HLTF	0.199921	0.0756637	1.0786	1.28178	0.306775
